# SARS-CoV-2 nsp15 preferentially degrades AU-rich dsRNA via its dsRNA nickase activity

**DOI:** 10.1101/2023.12.11.571056

**Authors:** Xionglue Wang, Bin Zhu

## Abstract

It has been proposed that coronavirus nsp15 mediates evasion of host cell double-stranded (ds) RNA sensors via its uracil-specific endoribonuclease activity. However, how nsp15 processes viral dsRNA, commonly considered as a genome replication intermediate, remains elusive. Previous research has mainly focused on short single-stranded RNA as substrates, and whether nsp15 prefers single-stranded or double-stranded RNA for cleavage is controversial. In the present work, we prepared numerous RNA substrates, including both long substrates mimicking the viral genome and short defined RNA, to clarify the substrate preference and cleavage pattern of SARS-CoV-2 nsp15. We demonstrated that SARS-CoV-2 nsp15 preferentially cleaved flexible pyrimidine nucleotides located in AU-rich areas and mismatch-containing areas in dsRNA via a nicking manner. The AU content and distribution in dsRNA along with the RNA length affected cleavage by SARS-CoV-2 nsp15. Because coronavirus genomes generally have a high AU content, our work supported the mechanism that coronaviruses evade the antiviral response mediated by host cell dsRNA sensors by using nsp15 dsRNA nickase to directly cleave dsRNA intermediates formed during genome replication and transcription.
