## Supplementary material for "SARS-CoV-2 nsp15 preferentially degrades AU-rich dsRNA via its dsRNA nickase activity": Table S2

### Sheet: Sheet1
Plasmids	Sequences of plasmids or primers for cloning (5' to 3')
S2mg-pUC19	TCGCGCGTTTCGGTGATGACGGTGAAAACCTCTGACACATGCAGCTCCCGGAGACGGTCACAGCTTGTCTGTAAGCGGATGCCGGGAGCAGACAAGCCCGTCAGGGCGCGTCAGCGGGTGTTGGCGGGTGTCGGGGCTGGCTTAACTATGCGGCATCAGAGCAGATTGTACTGAGAGTGCACCATATGCGGTGTGAAATACCGCACAGATGCGTAAGGAGAAAATACCGCATCAGGCGCCATTCGCCATTCAGGCTGCGCAACTGTTGGGAAGGGCGATCGGTGCGGGCCTCTTCGCTATTACGCCAGCTGGCGAAAGGGGGATGTGCTGCAAGGCGATTAAGTTGGGTAACGCCAGGGTTTTCCCAGTCACGACGTTGTAAAACGACGGCCAGTGAAT…
S2Sg-pUC18	TCGCGCGTTTCGGTGATGACGGTGAAAACCTCTGACACATGCAGCTCCCGGAGACGGTCACAGCTTGTCTGTAAGCGGATGCCGGGAGCAGACAAGCCCGTCAGGGCGCGTCAGCGGGTGTTGGCGGGTGTCGGGGCTGGCTTAACTATGCGGCATCAGAGCAGATTGTACTGAGAGTGCACCATATGCGGTGTGAAATACCGCACAGATGCGTAAGGAGAAAATACCGCATCAGGCGCCATTCGCCATTCAGGCTGCGCAACTGTTGGGAAGGGCGATCGGTGCGGGCCTCTTCGCTATTACGCCAGCTGGCGAAAGGGGGATGTGCTGCAAGGCGATTAAGTTGGGTAACGCCAGGGTTTTCCCAGTCACGACGTTGTAAAACGACGGCCAGTGCCA…
Ecung-pET28a	TGGCGAATGGGACGCGCCCTGTAGCGGCGCATTAAGCGCGGCGGGTGTGGTGGTTACGCGCAGCGTGACCGCTACACTTGCCAGCGCCCTAGCGCCCGCTCCTTTCGCTTTCTTCCCTTCCTTTCTCGCCACGTTCGCCGGCTTTCCCCGTCAAGCTCTAAATCGGGGGCTCCCTTTAGGGTTCCGATTTAGTGCTTTACGGCACCTCGACCCCAAAAAACTTGATTAGGGTGATGGTTCACGTAGTGGGCCATCGCCCTGATAGACGGTTTTTCGCCCTTTGACGTTGGAGTCCACGTTCTTTAATAGTGGACTCTTGTTCCAAACTGGAACAACACTCAACCCTATCTCGGTCTATTCTTTTGATTTATAAGGGATTTTGCCGATTTCGGCCTATTG…
MBPnsp15-pET28a	TGGCGAATGGGACGCGCCCTGTAGCGGCGCATTAAGCGCGGCGGGTGTGGTGGTTACGCGCAGCGTGACCGCTACACTTGCCAGCGCCCTAGCGCCCGCTCCTTTCGCTTTCTTCCCTTCCTTTCTCGCCACGTTCGCCGGCTTTCCCCGTCAAGCTCTAAATCGGGGGCTCCCTTTAGGGTTCCGATTTAGTGCTTTACGGCACCTCGACCCCAAAAAACTTGATTAGGGTGATGGTTCACGTAGTGGGCCATCGCCCTGATAGACGGTTTTTCGCCCTTTGACGTTGGAGTCCACGTTCTTTAATAGTGGACTCTTGTTCCAAACTGGAACAACACTCAACCCTATCTCGGTCTATTCTTTTGATTTATAAGGGATTTTGCCGATTTCGGCCTATTG…
TaqDNAP-pET28a	TGGCGAATGGGACGCGCCCTGTAGCGGCGCATTAAGCGCGGCGGGTGTGGTGGTTACGCGCAGCGTGACCGCTACACTTGCCAGCGCCCTAGCGCCCGCTCCTTTCGCTTTCTTCCCTTCCTTTCTCGCCACGTTCGCCGGCTTTCCCCGTCAAGCTCTAAATCGGGGGCTCCCTTTAGGGTTCCGATTTAGTGCTTTACGGCACCTCGACCCCAAAAAACTTGATTAGGGTGATGGTTCACGTAGTGGGCCATCGCCCTGATAGACGGTTTTTCGCCCTTTGACGTTGGAGTCCACGTTCTTTAATAGTGGACTCTTGTTCCAAACTGGAACAACACTCAACCCTATCTCGGTCTATTCTTTTGATTTATAAGGGATTTTGCCGATTTCGGCCTATTG…
S2mgdTRS2-pUC19 (modified from S2mg-pUC19)	fwd: TGATTAAATGAAAATTATTCTTTTCTTGGCACTG rev: ATTTTCATTTAATCAATCTCCATTGGTTGCTCTTC
S2mgdm200-pUC19 (modified from S2mg-pUC19)	fwd: AATTATTACAATTGCAACAATCCATGAGCAGTG rev: TGCAATTGTAATAATTAGTAATATCTCTGCTATAGTAACCTG
S2mgdmL100-pUC19 (modified from S2mg-pUC19)	fwd: AATTATTAAGATGAAGAGCAACCAATGGAGATTG rev: CTTCATCTTAATAATTAGTAATATCTCTGCTATAGTAACCTG
S2mgdmR100-pUC19 (modified from S2mg-pUC19)	fwd: TCTCAATTCAATTGCAACAATCCATGAGCAGTG rev: TGCAATTGAATTGAGAATATTTATTCTCAGTTAGTGACTTAG
S2mgdLpca-pUC19 (modified from S2mg-pUC19)	fwd: CTCATAATTCTAAGTCACTAACTGAGAATAAATATTCTC rev: GACTTAGAATTATGAGGTTTATGATGTAATCAAGATTCC
S2mgdRpca-pUC19 (modified from S2mg-pUC19)	fwd: CGAACATGTTTTCTTGGCACTGATAACACTCGC rev: CAAGAAAACATGTTCGTTTAATCAATCTCCATTGG
S2mgdL&Rpca-pUC19 (modified from S2mg-pUC19)	fwd1: CTCATAATTCTAAGTCACTAACTGAGAATAAATATTCTC rev1: CAAGAAAACATGTTCGTTTAATCAATCTCCATTGG fwd2: CGAACATGTTTTCTTGGCACTGATAACACTCGC rev2: GACTTAGAATTATGAGGTTTATGATGTAATCAAGATTCC
S2mg40L-5-pUC19 (modified from S2mg-pUC19)	fwd: TACATGGCGCACCTCATAATTAAAAATTTATCTAAGTCAC rev: GAGGTGCGCCATGTAATCAAGATTCCAAATGG
S2mg40R-5-pUC19 (modified from S2mg-pUC19)	fwd: GTCACCCGCCGAGAATAAATATTCTCAATTAGATGAAGAGC rev: TTCTCGGCGGGTGACTTAGATAAATTTTTAATTATGAGGTTTATG
S2mg40L-10-pUC19 (modified from S2mg-pUC19)	fwd: CATGGCCCGGCGCATAATTAAAAATTTATCTAAGTCACTAACTG rev: TATGCGCCGGGCCATGTAATCAAGATTCCAAATGG
S2mg40R-10-pUC19 (modified from S2mg-pUC19)	fwd: TAACCGCCGGGCCGAGAATAAATATTCTCAATTAGATGAAGAGC rev: CTCGGCCCGGCGGTTAGATAAATTTTTAATTATGAGGTTTATGATG
S2mg40L-15-pUC19 (modified from S2mg-pUC19)	fwd: GGCCGGGCCCGGCGCTAAAAATTTATCTAAGTCACTAACTGAG rev: GCGCCGGGCCCGGCCATGTAATCAAGATTCCAAATGG
S2mg40R-15-pUC19 (modified from S2mg-pUC19)	fwd: CCGCCGGGCCCCGCCGAGAATAAATATTCTCAATTAGATGAAGAGC rev: GGCGGGGCCCGGCGGTAAATTTTTAATTATGAGGTTTATGATGTAATCAAG
S2mg40LR-15-pUC19 (modified from S2mg40R-15-pUC19)	fwd: GGCCGGGCCCGGCGCTAAAAATTTACCGCCGGGCC rev: GCGCCGGGCCCGGCCATGTAATCAAGATTCCAAATGG
S2mgdm200S100#10-pUC19 (modified from S2mgdm200-pUC19)	fwd: CAGTAAAAATTTATCGTTGACTTTCAGGTTACTATAGC rev: CGATAAATTTTTACTGTTGTCACTTACTGTACAAGC
S2mgdm200S100#20-pUC19 (modified from S2mgdm200-pUC19)	fwd: ATAATTAAAAATTTATCTAAGACTTTCAGGTTACTATAGCAGAGATATTAC rev: TTAGATAAATTTTTAATTATGTCACTTACTGTACAAGCAAAGCAATATTG
EcungE100#10-pET28a (modified from Ecung-pET28a)	fwd: GCTTAAAAATTTAGGGCGTTCTGCTACTCAATACTGTGTTGAC rev: CCCTAAATTTTTAAGCTTTCAAGATAACCATGATTAGGGCGG
EcungE100#20-pET28a (modified from Ecung-pET28a)	fwd: ATAATTAAAAATTTATCTAATTCTGCTACTCAATACTGTGTTGAC rev: TTAGATAAATTTTTAATTATTCAAGATAACCATGATTAGGGCGG
S2mg10L-1-pUC19 (modified from S2mg-pUC19)	fwd: AATGAAAAATTTATCTAAGTCACTAACTGAGAATAAATATTCTC rev: AGATAAATTTTTCATTATGAGGTTTATGATGTAATCAAGATTCC
S2mg10L-2-pUC19 (modified from S2mg-pUC19)	fwd: AATGCAAAATTTATCTAAGTCACTAACTGAGAATAAATATTCTC rev: AGATAAATTTTGCATTATGAGGTTTATGATGTAATCAAGATTCC
S2mg10L-3-pUC19 (modified from S2mg-pUC19)	fwd: AATGCCAAATTTATCTAAGTCACTAACTGAGAATAAATATTCTC rev: AGATAAATTTGGCATTATGAGGTTTATGATGTAATCAAGATTCC
S2mg10L-4-pUC19 (modified from S2mg-pUC19)	fwd: AATGCCCAATTTATCTAAGTCACTAACTGAGAATAAATATTCTC rev: AGATAAATTGGGCATTATGAGGTTTATGATGTAATCAAGATTCC
S2mg10L-5-pUC19 (modified from S2mg-pUC19)	fwd: AATGCCCCATTTATCTAAGTCACTAACTGAGAATAAATATTCTC rev: AGATAAATGGGGCATTATGAGGTTTATGATGTAATCAAGATTCC
S2mg10R-1-pUC19 (modified from S2mg-pUC19)	fwd: AATTAAAAATTTCTCTAAGTCACTAACTGAGAATAAATATTCTC rev: AGAGAAATTTTTAATTATGAGGTTTATGATGTAATCAAGATTCC
S2mg10R-2-pUC19 (modified from S2mg-pUC19)	fwd: AATTAAAAATTGCTCTAAGTCACTAACTGAGAATAAATATTCTC rev: AGAGCAATTTTTAATTATGAGGTTTATGATGTAATCAAGATTCC
S2mg10R-3-pUC19 (modified from S2mg-pUC19)	fwd: AATTAAAAATGGCTCTAAGTCACTAACTGAGAATAAATATTCTC rev: AGAGCCATTTTTAATTATGAGGTTTATGATGTAATCAAGATTCC
S2mg10R-4-pUC19 (modified from S2mg-pUC19)	fwd: AATTAAAAAGGGCTCTAAGTCACTAACTGAGAATAAATATTCTC rev: AGAGCCCTTTTTAATTATGAGGTTTATGATGTAATCAAGATTCC
S2mg10R-5-pUC19 (modified from S2mg-pUC19)	fwd: AATTAAAACGGGCTCTAAGTCACTAACTGAGAATAAATATTCTC rev: AGAGCCCGTTTTAATTATGAGGTTTATGATGTAATCAAGATTCC
S2mg1U-pUC19 (modified from S2mg-pUC19)	fwd: AATTATATATATATCTAAGTCACTAACTGAGAATAAATATTCTCAATTAGATGAAGAGC rev: AGATATATATATAATTATGAGGTTTATGATGTAATCAAGATTCC
S2mg2U-pUC19 (modified from S2mg-pUC19)	fwd: AATTAATTAATTATCTAAGTCACTAACTGAGAATAAATATTCTCAATTAGATGAAGAGC rev: AGATAATTAATTAATTATGAGGTTTATGATGTAATCAAGATTCC
S2mg3U-pUC19 (modified from S2mg-pUC19)	fwd: AATTAAATATTTATCTAAGTCACTAACTGAGAATAAATATTCTCAATTAGATGAAGAGC rev: GATAAATATTTAATTATGAGGTTTATGATGTAATCAAGATTCC
S2mg4U-pUC19 (modified from S2mg-pUC19)	fwd: AATTAAAATTTTATCTAAGTCACTAACTGAGAATAAATATTCTCAATTAGATGAAGAGC rev: AGATAAAATTTTAATTATGAGGTTTATGATGTAATCAAGATTCC
S2mg5U-pUC19 (modified from S2mg-pUC19)	fwd: AATAAAAATTTTTACTAAGTCACTAACTGAGAATAAATATTCTCAATTAGATGAAGAGC rev: AGTAAAAATTTTTATTATGAGGTTTATGATGTAATCAAGATTCCAAATGG
S2mg6U-pUC19 (modified from S2mg-pUC19)	fwd: ATAAAAAATTTTTTCTAAGTCACTAACTGAGAATAAATATTCTCAATTAGATGAAGAGC rev: AGAAAAAATTTTTTATATGAGGTTTATGATGTAATCAAGATTCCAAATGG
S2mg5.0U-pUC19 (modified from S2mg-pUC19)	fwd: AATAAAAATTTTTAATAAGTCACTAACTGAGAATAAATATTCTCAATTAGATGAAGAGC rev: ATTAAAAATTTTTATTATGAGGTTTATGATGTAATCAAGATTCCAAATGG
S2mg6.0U-pUC19 (modified from S2mg-pUC19)	fwd: ATAAAAAATTTTTTATAAGTCACTAACTGAGAATAAATATTCTCAATTAGATGAAGAGC rev: ATAAAAAATTTTTTATATGAGGTTTATGATGTAATCAAGATTCCAAATGG
S2mg7.0U-pUC19 (modified from S2mg-pUC19)	fwd: TAAAAAAATTTTTTTAAAGTCACTAACTGAGAATAAATATTCTCAATTAGATGAAGAGC rev: TAAAAAAATTTTTTTAATGAGGTTTATGATGTAATCAAGATTCCAAATGG
S2mg8.0U-pUC19 (modified from S2mg-pUC19)	fwd: AAAAAAAATTTTTTTTAAGTCACTAACTGAGAATAAATATTCTCAATTAGATGAAGAGC rev: AAAAAAAATTTTTTTTATGAGGTTTATGATGTAATCAAGATTCCAAATGG
S2mgm100v-pUC19 (modified from S2mg-pUC19)	fwd: AATATTTTTAATTAGATGAAGAGCAACCAATGGAG rev: CTAATTAAAAATATTTATTCTCAGTTAGTGACTTAGATAAAT
S2mg25AU-pUC19 (modified from S2mg-pUC19)	fwd: TTTTAAAATTTCCATTTGGAATCTTGATTACATCATAAACCTC rev: ATGGAAATTTTAAAAGTCCTCATAATAATTAGTAATATCTCTGC
S2mg25UA-pUC19 (modified from S2mg-pUC19)	fwd: TTTTAAATTTTCCATTTGGAATCTTGATTACATCATAAACCTC rev: ATGGAAAATTTAAAAGTCCTCATAATAATTAGTAATATCTCTGC
S2mgⅢAU-pUC19 (modified from S2mg-pUC19)	fwd: TTAAAGAAACCATTTGGAATCTTGATTACATCATAAACCTC rev: AAATGGTTTCTTTAAAAGTCCTCATAATAATTAGTAATATCTCTGC
S2mg31GC-pUC19 (modified from S2mg-pUC19)	fwd: AGTTTCCGTTTGGAATCTTGATTACATCATAAACCTC rev: TTCCAAACGGAAACTTTAAAAGTCCTCATAATAATTAG
S2mg31CG-pUC19 (modified from S2mg-pUC19)	fwd: AGTTTCCCTTTGGAATCTTGATTACATCATAAACCTC rev: TTCCAAAGGGAAACTTTAAAAGTCCTCATAATAATTAG
S2mg31UA-pUC19 (modified from S2mg-pUC19)	fwd: AGTTTCCTTTTGGAATCTTGATTACATCATAAACCTC rev: TTCCAAAAGGAAACTTTAAAAGTCCTCATAATAATTAG
S2mg40LR-10-pUC19 (modified from S2mg40R-10-pUC19)	fwd: CATGGCCCGGCGCATAATTAAAAATTTATCTAACCGCCGG rev: TATGCGCCGGGCCATGTAATCAAGATTCCAAATGG
S2mg10U#1-pUC19 (modified from S2mg40LR-10-pUC19)	fwd: GCGGCTTTTTTTTTTCCCGGCCGCCGGGCCGAGAATAAATATTCTC rev: CCGGGAAAAAAAAAAGCCGCGCGCCGGGCCATGTAATCAAGATTCC
S2mg10U#2-pUC19 (modified from S2mg40LR-10-pUC19)	fwd: GCGGCAAAAAAAAAACCCGGCCGCCGGGCCGAGAATAAATATTCTC rev: CCGGGTTTTTTTTTTGCCGCGCGCCGGGCCATGTAATCAAGATTCC
