## Supplementary material for "SARS-CoV-2 nsp15 preferentially degrades AU-rich dsRNA via its dsRNA nickase activity": Table S4

### Sheet: Sheet1
Species	Reference genome	RefSeq	AU content (%)	Genus
Alphacoronavirus 1	ViralProj15097	NC_002306.3	62	Alphacoronavirus
Alphacoronavirus CHB25	ASM2314179v1	NC_054004.1	61.5	Alphacoronavirus
Alphacoronavirus HKU33	ASM2312461v1	NC_054015.1	63.5	Alphacoronavirus
Bat coronavirus CDPHE15	ViralProj215863	NC_022103.1	59.5	Alphacoronavirus
Bat coronavirus HKU10	ViralProj177902	NC_018871.1	61.5	Alphacoronavirus
Ferret coronavirus	ViralProj325258	NC_030292.1	61	Alphacoronavirus
Human coronavirus 229E	ViralProj306529	NC_028752.1	62	Alphacoronavirus
Human coronavirus NL63	ViralProj14960	NC_005831.2	66	Alphacoronavirus
Lucheng Rn rat coronavirus	ViralProj361952	NC_032730.1	60	Alphacoronavirus
Miniopterus bat coronavirus 1	ViralProj29247	NC_010437.1	62	Alphacoronavirus
Miniopterus bat coronavirus HKU8	ViralProj29245	NC_010438.1	58.5	Alphacoronavirus
Mink coronavirus 1	ViralProj241029	NC_023760.1	63	Alphacoronavirus
Myotis ricketti alphacoronavirus Sax-2011	ViralProj307859	NC_028811.1	59.5	Alphacoronavirus
NL63-related bat coronavirus strain BtKYNL63-9b	ViralProj357487	NC_032107.1	61	Alphacoronavirus
Nyctalus velutinus alphacoronavirus SC-2013	ViralProj307857	NC_028833.1	58.5	Alphacoronavirus
Pipistrellus kuhlii coronavirus 3398	ASM1227173v1	NC_046964.1	60	Alphacoronavirus
Porcine epidemic diarrhea virus	ViralProj14739	NC_003436.1	58	Alphacoronavirus
Rhinolophus bat coronavirus HKU2	ViralProj27911	NC_009988.1	61	Alphacoronavirus
Rhinolophus ferrumequinum alphacoronavirus HuB-2013	ViralProj307856	NC_028814.1	62	Alphacoronavirus
Scotophilus bat coronavirus 512	ViralProj20135	NC_009657.1	60	Alphacoronavirus
Bat Hp-betacoronavirus Zhejiang2013	ViralProj263036	NC_025217.1	59	Betacoronavirus
Betacoronavirus 1	ViralProj15385	NC_003045.1	63	Betacoronavirus
China Rattus coronavirus HKU24	ViralProj271776	NC_026011.1	60	Betacoronavirus
Hedgehog coronavirus 1	ASM281617v1	NC_039207.1	63	Betacoronavirus
Human coronavirus HKU1	ViralProj15139	NC_006577.2	68	Betacoronavirus
Middle East respiratory syndrome-related coronavirus	ASM281619v1	NC_038294.1	59	Betacoronavirus
Murine coronavirus	ViralProj15350	NC_001846.1	58.5	Betacoronavirus
Pipistrellus bat coronavirus HKU5	ViralProj18865	NC_009020.1	57	Betacoronavirus
Rousettus bat coronavirus GCCDC1	ViralProj342647	NC_030886.1	55	Betacoronavirus
Rousettus bat coronavirus HKU9	ViralProj18867	NC_009021.1	59	Betacoronavirus
Severe acute respiratory syndrome-related coronavirus	ViralProj15500	NC_004718.3	59.5	Betacoronavirus
Tylonycteris bat coronavirus HKU4	ViralProj18863	NC_009019.1	62.5	Betacoronavirus
Bulbul coronavirus HKU11	ASM281621v1	NC_011547.1	61.5	Deltacoronavirus
Common moorhen coronavirus HKU21	ViralProj109281	NC_016996.1	65	Deltacoronavirus
Coronavirus HKU15	ASM281623v1	NC_039208.1	57	Deltacoronavirus
Munia coronavirus HKU13	ViralProj32703	NC_011550.1	57.5	Deltacoronavirus
Night heron coronavirus HKU19	ViralProj109277	NC_016994.1	62	Deltacoronavirus
White-eye coronavirus HKU16	ViralProj109273	NC_016991.1	60.5	Deltacoronavirus
Wigeon coronavirus HKU20	ViralProj109279	NC_016995.1	61	Deltacoronavirus
Avian coronavirus	ASM1227156v1	NC_048214.1	61	Gammacoronavirus
Beluga whale coronavirus SW1	ViralProj29509	NC_010646.1	61	Gammacoronavirus
			minimum: 55
			maximum: 68
			average: 61
